# Carbon allocation strategies across Mucoromycota and the discovery of oxalic acid secretion in *Absidia*

**DOI:** 10.64898/2026.11.16.766564

**Authors:** Cristian Bolaño Losada, Boris Zimmermann, Dana Byrtusova, Sven Andreas Högfeldt, Svein Jarle Horn, Achim Kohler, Volha Shapaval

## Abstract

In this work, nine strains representing eight species, seven genera, and five families from the phylum Mucoromycota were studied for their production of biomolecules (lipids, saccharides, phosphates, organic acids, ethanol, and glycerol) under cultivation in media with different carbon-to-nitrogen (low, medium, and high). Although lipid accumulation was a common feature across the species, the results revealed also differences in carbon allocation strategies between families, both in magnitude and nature of the biomolecules produced. In general, members of Mucoraceae allocated carbon and energy toward the production of lipids, polyphosphates, organic acids, ethanol and glycerol; Mortierellaceae toward lipids, saccharides, and to a lesser extent to organic acids; Cunninghamellaceae toward lipids, phosphates, and saccharides; Lichtheimiaceae toward lipids and saccharides; and Umbelopsidaceae toward lipids, phosphates, and slightly to organic acids. In addition, genus-specific differences were observed within some families, most notably the secretion of organic acids by species of *Rhizopus* (Mucoraceae) and *Absidia* (Cunninghamellaceae).

Remarkably, *Absidia glauca* allocated carbon to the production of organic acids independently of the medium C/N ratio. This unusual observation motivated further experiments, which resulted in the identification of oxalic acid in four different strains of *A. glauca* and other five *Absidia* species. The secretion of oxalic acid likely occurs across multiple species of *Absidia*. These findings suggest that oxalic acid secretion may be a broader metabolic trait within the genus *Absidia*. To our knowledge, this is the first report of oxalic acid secretion in *Absidia* species, revealing a previously unrecognized metabolic capability within the phylum Mucoromycota.
