## Supplementary file 1 for "Carbon allocation strategies across Mucoromycota and the discovery of oxalic acid secretion in *Absidia*"

### Sheet: Set_I_ANOVA
Strain	Variable	F-value	p-value
AG	Glucose	1397.66	9.82574e-09
AG	dGlucose	90.2512	3.32966e-05
AG	pH	0.135782	0.875641
AG	dpH	0.135782	0.875641
AG	Biomass	119.449	1.47061e-05
AG	BiomassYield	22.8946	0.00155501
CB	Glucose	9651.17	3.00068e-11
CB	dGlucose	554.497	1.55824e-07
CB	pH	1.32094	0.334679
CB	dpH	1.32094	0.334679
CB	Biomass	300.368	9.67058e-07
CB	BiomassYield	56.7408	0.000126634
LC	Glucose	30581.8	9.43732e-13
LC	dGlucose	1254.81	1.35679e-08
LC	pH	1.67753	0.263824
LC	dpH	1.67753	0.263824
LC	Biomass	337.056	6.86616e-07
LC	BiomassYield	33.3224	0.000563432
MA	Glucose	5198.06	1.91905e-10
MA	dGlucose	355.351	5.86728e-07
MA	pH	1.86291	0.234787
MA	dpH	1.86291	0.234787
MA	Biomass	10.6282	0.0106671
MA	BiomassYield	23.0184	0.00153293
MCVI	Glucose	781.763	5.58661e-08
MCVI	dGlucose	2395.67	1.95637e-09
MCVI	pH	124.716	1.29607e-05
MCVI	dpH	124.716	1.29607e-05
MCVI	Biomass	453.194	2.84391e-07
MCVI	EtOH	61.6756	9.98026e-05
MCVI	Glycerol	141.474	8.95351e-06
MCVI	BiomassYield	11.9579	0.00806773
MC	Glucose	145.292	8.27957e-06
MC	dGlucose	433.312	3.25067e-07
MC	pH	347.911	6.24846e-07
MC	dpH	347.911	6.24846e-07
MC	Biomass	204.328	3.02961e-06
MC	EtOH	19.6764	0.00231548
MC	Glycerol	47.5706	0.000208771
MC	BiomassYield	32.1093	0.000623872
MH	Glucose	446.554	2.97178e-07
MH	dGlucose	28.9766	0.000825786
MH	pH	4.89865	0.0547905
MH	dpH	4.89865	0.0547905
MH	Biomass	120.102	1.44732e-05
MH	BiomassYield	7.77957	0.0215556
RS	Glucose	51787.4	1.94364e-13
RS	dGlucose	86695.9	4.14308e-14
RS	pH	456.809	2.77735e-07
RS	dpH	456.809	2.77735e-07
RS	Biomass	100.171	2.45864e-05
RS	EtOH	4.65551	0.0601786
RS	Glycerol	27.0147	0.000998533
RS	BiomassYield	55.2201	0.000136819
UV	Glucose	11.0885	0.00965531
UV	dGlucose	63.723	9.08943e-05
UV	pH	211.94	2.71902e-06
UV	dpH	211.94	2.71902e-06
UV	Biomass	20.5721	0.00206143
UV	BiomassYield	15.1053	0.00454934
AG	LP	38.7937	0.000369854
AG	PP	0.379337	0.699631
AG	CP	7.95576	0.0205322
CB	LP	40.8275	0.000320717
CB	PP	21.3291	0.00187493
CB	CP	12.6733	0.00701262
LC	LP	14.7914	0.00479435
LC	PP	2.71419	0.14471
LC	CP	85.9421	3.83744e-05
MA	LP	60.7436	0.000104245
MA	PP	22.6621	0.00159767
MA	CP	42.6699	0.000283448
MC	LP	197.268	3.36149e-06
MC	PP	23.2357	0.00149516
MC	CP	11.9915	0.00801358
MCVI	LP	128.598	1.18472e-05
MCVI	PP	98.5908	2.57514e-05
MCVI	CP	11.8699	0.00821183
MH	LP	56.6791	0.000127027
MH	PP	21.9929	0.00172947
MH	CP	1.39536	0.317966
RS	LP	14.6281	0.00492887
RS	PP	65.8217	8.28298e-05
RS	CP	3.22542	0.111907
UV	LP	105.374	2.12126e-05
UV	PP	117.528	1.54206e-05
UV	CP	12.0776	0.00787713

### Sheet: Set_I_Tukey
group1	group2	meandiff	p-adj	lower	upper	reject	Strain	Variable
High	Low	-62.0328	0	-66.1488	-57.9169	TRUE	AG	Glucose
High	std	-60.7917	0	-64.9077	-56.6758	TRUE	AG	Glucose
Low	std	1.2411	0.6457	-2.8749	5.357	FALSE	AG	Glucose
High	Low	-16.3297	0	-20.0599	-12.5994	TRUE	AG	dGlucose
High	std	-7.8444	0.0016	-11.5747	-4.1142	TRUE	AG	dGlucose
Low	std	8.4852	0.001	4.7549	12.2155	TRUE	AG	dGlucose
High	Low	-2.8333	0	-3.4771	-2.1895	TRUE	AG	Biomass
High	std	-0.05	0.9693	-0.6938	0.5938	FALSE	AG	Biomass
Low	std	2.7833	0	2.1395	3.4271	TRUE	AG	Biomass
High	Low	0.1466	0.0016	0.0772	0.216	TRUE	AG	BiomassYield
High	std	0.1114	0.0063	0.042	0.1808	TRUE	AG	BiomassYield
Low	std	-0.0353	0.3319	-0.1047	0.0342	FALSE	AG	BiomassYield
High	Low	-62.8163	0	-64.4178	-61.2147	TRUE	CB	Glucose
High	std	-62.787	0	-64.3885	-61.1855	TRUE	CB	Glucose
Low	std	0.0293	0.9983	-1.5722	1.6308	FALSE	CB	Glucose
High	Low	-15.6196	0	-17.0711	-14.1682	TRUE	CB	dGlucose
High	std	-6.0362	0	-7.4876	-4.5847	TRUE	CB	dGlucose
Low	std	9.5835	0	8.132	11.0349	TRUE	CB	dGlucose
High	Low	-3.2083	0	-3.6633	-2.7533	TRUE	CB	Biomass
High	std	-0.125	0.6924	-0.58	0.33	FALSE	CB	Biomass
Low	std	3.0833	0	2.6283	3.5383	TRUE	CB	Biomass
High	Low	0.1551	0.0001	0.1103	0.1999	TRUE	CB	BiomassYield
High	std	0.0889	0.0022	0.0441	0.1338	TRUE	CB	BiomassYield
Low	std	-0.0661	0.0095	-0.111	-0.0213	TRUE	CB	BiomassYield
High	Low	-65.2706	0	-66.2068	-64.3343	TRUE	LC	Glucose
High	std	-65.4338	0	-66.37	-64.4975	TRUE	LC	Glucose
Low	std	-0.1632	0.8576	-1.0994	0.773	FALSE	LC	Glucose
High	Low	-13.3953	0	-14.2438	-12.5468	TRUE	LC	dGlucose
High	std	-3.6374	0	-4.4859	-2.7889	TRUE	LC	dGlucose
Low	std	9.7579	0	8.9094	10.6064	TRUE	LC	dGlucose
High	Low	-3.4167	0	-3.8595	-2.9738	TRUE	LC	Biomass
High	std	-0.375	0.0901	-0.8179	0.0679	FALSE	LC	Biomass
Low	std	3.0417	0	2.5988	3.4845	TRUE	LC	Biomass
High	Low	0.1313	0.0005	0.0812	0.1813	TRUE	LC	BiomassYield
High	std	0.0465	0.0653	-0.0035	0.0965	FALSE	LC	BiomassYield
Low	std	-0.0847	0.0049	-0.1348	-0.0347	TRUE	LC	BiomassYield
High	Low	-61.5241	0	-63.6838	-59.3644	TRUE	MA	Glucose
High	std	-62.7652	0	-64.9249	-60.6054	TRUE	MA	Glucose
Low	std	-1.2411	0.2593	-3.4008	0.9187	FALSE	MA	Glucose
High	Low	-16.7907	0	-18.7481	-14.8334	TRUE	MA	dGlucose
High	std	-6.0559	0.0002	-8.0133	-4.0986	TRUE	MA	dGlucose
Low	std	10.7348	0	8.7774	12.6921	TRUE	MA	dGlucose
High	Low	-3.75	0.009	-6.2661	-1.2339	TRUE	MA	Biomass
High	std	-2.2917	0.0703	-4.8078	0.2244	FALSE	MA	Biomass
Low	std	1.4583	0.2545	-1.0578	3.9744	FALSE	MA	Biomass
High	Low	0.2228	0.0032	0.1015	0.3441	TRUE	MA	BiomassYield
High	std	-0.0178	0.8956	-0.1391	0.1034	FALSE	MA	BiomassYield
Low	std	-0.2407	0.0022	-0.3619	-0.1194	TRUE	MA	BiomassYield
High	Low	-27.4974	0	-29.9611	-25.0336	TRUE	MCVI	Glucose
High	std	-27.4974	0	-29.9611	-25.0336	TRUE	MCVI	Glucose
Low	std	0	1	-2.4638	2.4638	FALSE	MCVI	Glucose
High	Low	-47.6291	0	-49.8621	-45.3962	TRUE	MCVI	dGlucose
High	std	-38.0191	0	-40.2521	-35.7862	TRUE	MCVI	dGlucose
Low	std	9.61	0	7.3771	11.8429	TRUE	MCVI	dGlucose
High	Low	0.6033	0	0.4641	0.7426	TRUE	MCVI	pH
High	std	0.6367	0	0.4974	0.7759	TRUE	MCVI	pH
Low	std	0.0333	0.7533	-0.1059	0.1726	FALSE	MCVI	pH
High	Low	-0.6033	0	-0.7426	-0.4641	TRUE	MCVI	dpH
High	std	-0.6367	0	-0.7759	-0.4974	TRUE	MCVI	dpH
Low	std	-0.0333	0.7533	-0.1726	0.1059	FALSE	MCVI	dpH
High	Low	-9.25	0	-10.2567	-8.2433	TRUE	MCVI	Biomass
High	std	-7.625	0	-8.6317	-6.6183	TRUE	MCVI	Biomass
Low	std	1.625	0.0062	0.6183	2.6317	TRUE	MCVI	Biomass
High	Low	-0.7303	0.0001	-0.9451	-0.5155	TRUE	MCVI	EtOH
High	std	-0.5965	0.0004	-0.8114	-0.3817	TRUE	MCVI	EtOH
Low	std	0.1338	0.2159	-0.0811	0.3486	FALSE	MCVI	EtOH
High	Low	-0.672	0	-0.8062	-0.5379	TRUE	MCVI	Glycerol
High	std	-0.5945	0	-0.7286	-0.4603	TRUE	MCVI	Glycerol
Low	std	0.0776	0.2557	-0.0566	0.2117	FALSE	MCVI	Glycerol
High	Low	0.164	0.0075	0.0582	0.2698	TRUE	MCVI	BiomassYield
High	std	0.0483	0.3979	-0.0574	0.1541	FALSE	MCVI	BiomassYield
Low	std	-0.1157	0.0352	-0.2214	-0.0099	TRUE	MCVI	BiomassYield
High	Low	-27.7258	0	-33.4909	-21.9606	TRUE	MC	Glucose
High	std	-27.7515	0	-33.5166	-21.9863	TRUE	MC	Glucose
Low	std	-0.0257	0.9999	-5.7909	5.7395	FALSE	MC	Glucose
High	Low	-47.4221	0	-52.6471	-42.1972	TRUE	MC	dGlucose
High	std	-37.7888	0	-43.0138	-32.5639	TRUE	MC	dGlucose
Low	std	9.6333	0.0032	4.4083	14.8583	TRUE	MC	dGlucose
High	Low	1.36	0	1.1945	1.5255	TRUE	MC	pH
High	std	1.0433	0	0.8778	1.2089	TRUE	MC	pH
Low	std	-0.3167	0.0026	-0.4822	-0.1511	TRUE	MC	pH
High	Low	-1.36	0	-1.5255	-1.1945	TRUE	MC	dpH
High	std	-1.0433	0	-1.2089	-0.8778	TRUE	MC	dpH
Low	std	0.3167	0.0026	0.1511	0.4822	TRUE	MC	dpH
High	Low	-7.6667	0	-8.8885	-6.4449	TRUE	MC	Biomass
High	std	-5.9583	0	-7.1801	-4.7365	TRUE	MC	Biomass
Low	std	1.7083	0.0122	0.4865	2.9301	TRUE	MC	Biomass
High	Low	-1.4886	0.0028	-2.2791	-0.6981	TRUE	MC	EtOH
High	std	-1.2892	0.0059	-2.0797	-0.4988	TRUE	MC	EtOH
Low	std	0.1994	0.7314	-0.5911	0.9898	FALSE	MC	EtOH
High	Low	-1.4025	0.0004	-1.912	-0.8931	TRUE	MC	Glycerol
High	std	-1.4025	0.0004	-1.912	-0.8931	TRUE	MC	Glycerol
Low	std	0	1	-0.5094	0.5094	FALSE	MC	Glycerol
High	Low	0.2066	0.0005	0.1271	0.2861	TRUE	MC	BiomassYield
High	std	0.0861	0.0366	0.0067	0.1656	TRUE	MC	BiomassYield
Low	std	-0.1205	0.0083	-0.1999	-0.041	TRUE	MC	BiomassYield
High	Low	-61.9282	0	-69.2612	-54.5952	TRUE	MH	Glucose
High	std	-61.7807	0	-69.1137	-54.4476	TRUE	MH	Glucose
Low	std	0.1475	0.9979	-7.1855	7.4806	FALSE	MH	Glucose
High	Low	-16.4245	0.0007	-23.0704	-9.7785	TRUE	MH	dGlucose
High	std	-6.9482	0.0422	-13.5941	-0.3023	TRUE	MH	dGlucose
Low	std	9.4763	0.0111	2.8304	16.1222	TRUE	MH	dGlucose
High	Low	-5.875	0	-7.0514	-4.6986	TRUE	MH	Biomass
High	std	-3.7083	0.0002	-4.8847	-2.532	TRUE	MH	Biomass
Low	std	2.1667	0.0032	0.9903	3.343	TRUE	MH	Biomass
High	Low	0.1211	0.0787	-0.0163	0.2585	FALSE	MH	BiomassYield
High	std	-0.0508	0.53	-0.1882	0.0866	FALSE	MH	BiomassYield
Low	std	-0.1719	0.0201	-0.3093	-0.0345	TRUE	MH	BiomassYield
High	Low	-33.0391	0	-33.4026	-32.6756	TRUE	RS	Glucose
High	std	-32.9978	0	-33.3613	-32.6343	TRUE	RS	Glucose
Low	std	0.0414	0.9357	-0.3221	0.4049	FALSE	RS	Glucose
High	Low	-42.6066	0	-42.9361	-42.2772	TRUE	RS	dGlucose
High	std	-33.0341	0	-33.3636	-32.7047	TRUE	RS	dGlucose
Low	std	9.5725	0	9.2431	9.9019	TRUE	RS	dGlucose
High	Low	2.7	0	2.4025	2.9975	TRUE	RS	pH
High	std	2.3367	0	2.0392	2.6341	TRUE	RS	pH
Low	std	-0.3633	0.0223	-0.6608	-0.0659	TRUE	RS	pH
High	Low	-2.7	0	-2.9975	-2.4025	TRUE	RS	dpH
High	std	-2.3367	0	-2.6341	-2.0392	TRUE	RS	dpH
Low	std	0.3633	0.0223	0.0659	0.6608	TRUE	RS	dpH
High	Low	-3.0833	0	-3.7517	-2.4149	TRUE	RS	Biomass
High	std	-1.5417	0.001	-2.2101	-0.8733	TRUE	RS	Biomass
Low	std	1.5417	0.001	0.8733	2.2101	TRUE	RS	Biomass
High	Low	-4.9872	0.0017	-7.3903	-2.5841	TRUE	RS	Glycerol
High	std	-4.9841	0.0017	-7.3872	-2.581	TRUE	RS	Glycerol
Low	std	0.0031	1	-2.4	2.4062	FALSE	RS	Glycerol
High	Low	0.1932	0.0001	0.1363	0.25	TRUE	RS	BiomassYield
High	std	0.1178	0.0017	0.061	0.1747	TRUE	RS	BiomassYield
Low	std	-0.0754	0.0155	-0.1322	-0.0185	TRUE	RS	BiomassYield
High	Low	-22.2241	0.0154	-38.9551	-5.4931	TRUE	UV	Glucose
High	std	-22.2534	0.0153	-38.9844	-5.5224	TRUE	UV	Glucose
Low	std	-0.0293	1	-16.7603	16.7017	FALSE	UV	Glucose
High	Low	-52.4083	0.0001	-67.5716	-37.245	TRUE	UV	dGlucose
High	std	-42.7718	0.0003	-57.9351	-27.6085	TRUE	UV	dGlucose
Low	std	9.6365	0.2055	-5.5268	24.7998	FALSE	UV	dGlucose
High	Low	1.5367	0	1.2983	1.7751	TRUE	UV	pH
High	std	1.1533	0	0.9149	1.3917	TRUE	UV	pH
Low	std	-0.3833	0.0063	-0.6217	-0.1449	TRUE	UV	pH
High	Low	-1.5367	0	-1.7751	-1.2983	TRUE	UV	dpH
High	std	-1.1533	0	-1.3917	-0.9149	TRUE	UV	dpH
Low	std	0.3833	0.0063	0.1449	0.6217	TRUE	UV	dpH
High	Low	-13.5417	0.0024	-20.5175	-6.5658	TRUE	UV	Biomass
High	std	-11.4583	0.0057	-18.4342	-4.4825	TRUE	UV	Biomass
Low	std	2.0833	0.6507	-4.8925	9.0592	FALSE	UV	Biomass
High	Low	0.2099	0.0043	0.0892	0.3307	TRUE	UV	BiomassYield
High	std	0.0597	0.3483	-0.061	0.1805	FALSE	UV	BiomassYield
Low	std	-0.1502	0.0206	-0.271	-0.0294	TRUE	UV	BiomassYield
High	Low	-0.3331	0.001	-0.4793	-0.1869	TRUE	AG	LP
High	Std	0.0547	0.5224	-0.0915	0.201	FALSE	AG	LP
Low	Std	0.3878	0.0005	0.2416	0.5341	TRUE	AG	LP
High	Low	0.2461	0.0657	-0.019	0.5111	FALSE	AG	CP
High	Std	-0.0859	0.6068	-0.3509	0.1792	FALSE	AG	CP
Low	Std	-0.332	0.02	-0.597	-0.0669	TRUE	AG	CP
High	Low	-1.0606	0.0003	-1.4214	-0.6997	TRUE	CB	LP
High	Std	-0.4717	0.0165	-0.8326	-0.1109	TRUE	CB	LP
Low	Std	0.5888	0.0058	0.228	0.9497	TRUE	CB	LP
High	Low	-0.2005	0.0016	-0.2964	-0.1046	TRUE	CB	PP
High	Std	-0.0668	0.1624	-0.1627	0.0291	FALSE	CB	PP
Low	Std	0.1337	0.0124	0.0378	0.2296	TRUE	CB	PP
High	Low	-0.5994	0.0057	-0.9653	-0.2335	TRUE	CB	CP
High	Std	-0.2702	0.1377	-0.6361	0.0957	FALSE	CB	CP
Low	Std	0.3292	0.0733	-0.0367	0.6951	FALSE	CB	CP
High	Low	-0.4519	0.0042	-0.7109	-0.1928	TRUE	LC	LP
High	Std	-0.1548	0.2378	-0.4139	0.1043	FALSE	LC	LP
Low	Std	0.2971	0.0291	0.038	0.5562	TRUE	LC	LP
High	Low	0.0988	0.1668	-0.0445	0.2421	FALSE	LC	CP
High	Std	-0.474	0.0001	-0.6173	-0.3307	TRUE	LC	CP
Low	Std	-0.5728	0	-0.7161	-0.4295	TRUE	LC	CP
High	Low	-0.6514	0.0001	-0.8328	-0.4701	TRUE	MA	LP
High	Std	-0.3148	0.0043	-0.4961	-0.1334	TRUE	MA	LP
Low	Std	0.3367	0.0031	0.1553	0.518	TRUE	MA	LP
High	Low	-0.1935	0.0013	-0.2818	-0.1051	TRUE	MA	PP
High	Std	-0.1071	0.023	-0.1955	-0.0188	TRUE	MA	PP
Low	Std	0.0863	0.0545	-0.002	0.1747	FALSE	MA	PP
High	Low	-0.8686	0.0004	-1.194	-0.5432	TRUE	MA	CP
High	Std	-0.827	0.0006	-1.1524	-0.5015	TRUE	MA	CP
Low	Std	0.0416	0.9198	-0.2838	0.367	FALSE	MA	CP
High	Low	-0.5652	0	-0.6547	-0.4758	TRUE	MC	LP
High	Std	-0.3911	0	-0.4805	-0.3017	TRUE	MC	LP
Low	Std	0.1741	0.0024	0.0847	0.2636	TRUE	MC	LP
High	Low	-0.1852	0.0012	-0.2685	-0.1018	TRUE	MC	PP
High	Std	-0.0978	0.0264	-0.1812	-0.0144	TRUE	MC	PP
Low	Std	0.0874	0.0418	0.004	0.1707	TRUE	MC	PP
High	Low	-0.1723	0.0137	-0.2987	-0.0459	TRUE	MC	CP
High	Std	0.0047	0.9928	-0.1217	0.1311	FALSE	MC	CP
Low	Std	0.177	0.0121	0.0506	0.3034	TRUE	MC	CP
High	Low	-0.8066	0	-0.9806	-0.6326	TRUE	MCVI	LP
High	Std	-0.7673	0	-0.9414	-0.5933	TRUE	MCVI	LP
Low	Std	0.0393	0.7762	-0.1347	0.2133	FALSE	MCVI	LP
High	Low	-0.7008	0	-0.8628	-0.5388	TRUE	MCVI	PP
High	Std	-0.5599	0.0001	-0.7219	-0.3979	TRUE	MCVI	PP
Low	Std	0.1409	0.0824	-0.0211	0.3029	FALSE	MCVI	PP
High	Low	-0.4519	0.0121	-0.7746	-0.1291	TRUE	MCVI	CP
High	Std	-0.4355	0.0143	-0.7582	-0.1127	TRUE	MCVI	CP
Low	Std	0.0164	0.9867	-0.3064	0.3392	FALSE	MCVI	CP
High	Low	-0.8493	0.0001	-1.1039	-0.5947	TRUE	MH	LP
High	Std	-0.2138	0.0927	-0.4684	0.0408	FALSE	MH	LP
Low	Std	0.6355	0.0006	0.3809	0.8901	TRUE	MH	LP
High	Low	-0.2053	0.0019	-0.3058	-0.1048	TRUE	MH	PP
High	Std	-0.0412	0.4665	-0.1417	0.0593	FALSE	MH	PP
Low	Std	0.1641	0.0058	0.0636	0.2646	TRUE	MH	PP
High	Low	-0.0923	0.0103	-0.1561	-0.0286	TRUE	RS	LP
High	Std	0.0092	0.8997	-0.0545	0.0729	FALSE	RS	LP
Low	Std	0.1015	0.0066	0.0378	0.1652	TRUE	RS	LP
High	Low	-0.56	0.0001	-0.7313	-0.3887	TRUE	RS	PP
High	Std	-0.5492	0.0002	-0.7205	-0.3779	TRUE	RS	PP
Low	Std	0.0108	0.9796	-0.1605	0.1821	FALSE	RS	PP
High	Low	-0.9461	0	-1.1602	-0.732	TRUE	UV	LP
High	Std	-0.7864	0.0001	-1.0005	-0.5723	TRUE	UV	LP
Low	Std	0.1597	0.1337	-0.0544	0.3738	FALSE	UV	LP
High	Low	-0.2591	0	-0.3184	-0.1997	TRUE	UV	PP
High	Std	-0.0047	0.9686	-0.064	0.0547	FALSE	UV	PP
Low	Std	0.2544	0	0.1951	0.3137	TRUE	UV	PP
High	Low	-0.5377	0.0093	-0.9007	-0.1748	TRUE	UV	CP
High	Std	-0.0774	0.797	-0.4403	0.2856	FALSE	UV	CP
Low	Std	0.4603	0.0189	0.0974	0.8233	TRUE	UV	CP

### Sheet: Set_I_CLD
CN	CLD	Strain	Variable
High	a	AG	Glucose
Low	b	AG	Glucose
std	b	AG	Glucose
High	a	AG	dGlucose
Low	b	AG	dGlucose
std	c	AG	dGlucose
High	a	AG	Biomass
std	a	AG	Biomass
Low	b	AG	Biomass
High	a	AG	BiomassYield
Low	b	AG	BiomassYield
std	b	AG	BiomassYield
High	a	CB	Glucose
Low	b	CB	Glucose
std	b	CB	Glucose
High	a	CB	dGlucose
Low	b	CB	dGlucose
std	c	CB	dGlucose
High	a	CB	Biomass
std	a	CB	Biomass
Low	b	CB	Biomass
High	a	CB	BiomassYield
Low	b	CB	BiomassYield
std	c	CB	BiomassYield
High	a	LC	Glucose
Low	b	LC	Glucose
std	b	LC	Glucose
High	a	LC	dGlucose
Low	b	LC	dGlucose
std	c	LC	dGlucose
High	a	LC	Biomass
std	a	LC	Biomass
Low	b	LC	Biomass
High	a	LC	BiomassYield
std	a	LC	BiomassYield
Low	b	LC	BiomassYield
High	a	MA	Glucose
Low	b	MA	Glucose
std	b	MA	Glucose
High	a	MA	dGlucose
Low	b	MA	dGlucose
std	c	MA	dGlucose
High	a	MA	Biomass
std	a	MA	Biomass
Low	b	MA	Biomass
High	a	MA	BiomassYield
std	a	MA	BiomassYield
Low	b	MA	BiomassYield
High	a	MCVI	Glucose
Low	b	MCVI	Glucose
std	b	MCVI	Glucose
High	a	MCVI	dGlucose
Low	b	MCVI	dGlucose
std	c	MCVI	dGlucose
High	a	MCVI	pH
Low	b	MCVI	pH
std	b	MCVI	pH
High	a	MCVI	dpH
Low	b	MCVI	dpH
std	b	MCVI	dpH
High	a	MCVI	Biomass
Low	b	MCVI	Biomass
std	c	MCVI	Biomass
High	a	MCVI	EtOH
Low	b	MCVI	EtOH
std	b	MCVI	EtOH
High	a	MCVI	Glycerol
Low	b	MCVI	Glycerol
std	b	MCVI	Glycerol
High	a	MCVI	BiomassYield
std	a	MCVI	BiomassYield
Low	b	MCVI	BiomassYield
High	a	MC	Glucose
Low	b	MC	Glucose
std	b	MC	Glucose
High	a	MC	dGlucose
Low	b	MC	dGlucose
std	c	MC	dGlucose
High	a	MC	pH
Low	b	MC	pH
std	c	MC	pH
High	a	MC	dpH
Low	b	MC	dpH
std	c	MC	dpH
High	a	MC	Biomass
Low	b	MC	Biomass
std	c	MC	Biomass
High	a	MC	EtOH
Low	b	MC	EtOH
std	b	MC	EtOH
High	a	MC	Glycerol
Low	b	MC	Glycerol
std	b	MC	Glycerol
High	a	MC	BiomassYield
Low	b	MC	BiomassYield
std	c	MC	BiomassYield
High	a	MH	Glucose
Low	b	MH	Glucose
std	b	MH	Glucose
High	a	MH	dGlucose
Low	b	MH	dGlucose
std	c	MH	dGlucose
High	a	MH	Biomass
Low	b	MH	Biomass
std	c	MH	Biomass
High	a	MH	BiomassYield
Low	a	MH	BiomassYield
std	a	MH	BiomassYield
High	a	RS	Glucose
Low	b	RS	Glucose
std	b	RS	Glucose
High	a	RS	dGlucose
Low	b	RS	dGlucose
std	c	RS	dGlucose
High	a	RS	pH
Low	b	RS	pH
std	c	RS	pH
High	a	RS	dpH
Low	b	RS	dpH
std	c	RS	dpH
High	a	RS	Biomass
Low	b	RS	Biomass
std	c	RS	Biomass
High	a	RS	Glycerol
Low	b	RS	Glycerol
std	b	RS	Glycerol
High	a	RS	BiomassYield
Low	b	RS	BiomassYield
std	c	RS	BiomassYield
High	a	UV	Glucose
Low	b	UV	Glucose
std	b	UV	Glucose
High	a	UV	dGlucose
Low	b	UV	dGlucose
std	b	UV	dGlucose
High	a	UV	pH
Low	b	UV	pH
std	c	UV	pH
High	a	UV	dpH
Low	b	UV	dpH
std	c	UV	dpH
High	a	UV	Biomass
Low	b	UV	Biomass
std	b	UV	Biomass
High	a	UV	BiomassYield
std	a	UV	BiomassYield
Low	b	UV	BiomassYield
Std	a	AG	LP
High	a	AG	LP
Low	b	AG	LP
Low	a	AG	CP
High	ab	AG	CP
Std	b	AG	CP
High	a	CB	LP
Std	b	CB	LP
Low	c	CB	LP
High	a	CB	PP
Std	a	CB	PP
Low	b	CB	PP
High	a	CB	CP
Std	ab	CB	CP
Low	b	CB	CP
High	a	LC	LP
Std	a	LC	LP
Low	b	LC	LP
Low	a	LC	CP
High	a	LC	CP
Std	b	LC	CP
High	a	MA	LP
Std	b	MA	LP
Low	c	MA	LP
High	a	MA	PP
Std	b	MA	PP
Low	b	MA	PP
High	a	MA	CP
Std	b	MA	CP
Low	b	MA	CP
High	a	MC	LP
Std	b	MC	LP
Low	c	MC	LP
High	a	MC	PP
Std	b	MC	PP
Low	c	MC	PP
Std	a	MC	CP
High	a	MC	CP
Low	b	MC	CP
High	a	MCVI	LP
Std	b	MCVI	LP
Low	b	MCVI	LP
High	a	MCVI	PP
Std	b	MCVI	PP
Low	b	MCVI	PP
High	a	MCVI	CP
Std	b	MCVI	CP
Low	b	MCVI	CP
High	a	MH	LP
Std	a	MH	LP
Low	b	MH	LP
High	a	MH	PP
Std	a	MH	PP
Low	b	MH	PP
Std	a	RS	LP
High	a	RS	LP
Low	b	RS	LP
High	a	RS	PP
Std	b	RS	PP
Low	b	RS	PP
High	a	UV	LP
Std	b	UV	LP
Low	b	UV	LP
High	a	UV	PP
Std	a	UV	PP
Low	b	UV	PP
High	a	UV	CP
Std	a	UV	CP
Low	b	UV	CP

### Sheet: Set_II_ANOVA
Strain	Variable	F-value	p-value
AG	Biomass (g/L)	23.714	0.00822144
AG	pH	0.871542	0.403379
AG	Glucose consumed (g/L)	151.956	0.000248826
AG	Lactic acid (mg/L)	0.0521686	0.830533
AG	Oxalic acid (mg/L)	5.49344	0.0790483
AG	Succinic acid (mg/L)	2.78823	0.170281
AG	Biomass yield (g/g)	0.319202	0.602269
RS	Biomass (g/L)	6.13075	0.0685017
RS	pH	399.61	3.69546e-05
RS	Glucose consumed (g/L)	679.5	1.28684e-05
RS	Lactic acid (mg/L)	7.51087	0.0518737
RS	Fumaric acid (mg/L)	35.282	0.00402843
RS	Succinic acid (mg/L)	78.6791	0.000892281
RS	Glycerol (g/L)	375.462	4.18164e-05
RS	Ethanol (g/L)	133.752	0.000319307
RS	Biomass yield (g/g)	0.363827	0.57892

### Sheet: Set_II_Tukey
group1	group2	meandiff	p-adj	lower	upper	reject	Strain	Variable
HIGH	STD	-1.8533	0.0082	-2.91	-0.7967	TRUE	AG	Biomass (g/L)
HIGH	STD	-8.8967	0.0002	-10.9005	-6.8929	TRUE	AG	Glucose consumed (g/L)
HIGH	STD	1.28	0	1.1022	1.4578	TRUE	RS	pH
HIGH	STD	-9.0567	0	-10.0213	-8.092	TRUE	RS	Glucose consumed (g/L)
HIGH	STD	-132.577	0.004	-194.546	-70.6069	TRUE	RS	Fumaric acid (mg/L)
HIGH	STD	-146.667	0.0009	-192.575	-100.758	TRUE	RS	Succinic acid (mg/L)
HIGH	STD	-7.8233	0	-8.9443	-6.7024	TRUE	RS	Glycerol (g/L)
HIGH	STD	-1.79	0.0003	-2.2197	-1.3603	TRUE	RS	Ethanol (g/L)

### Sheet: Set_II_CLD
C/N	CLD	Strain	Variable
HIGH	a	AG	Biomass (g/L)
STD	b	AG	Biomass (g/L)
HIGH	a	AG	Glucose consumed (g/L)
STD	b	AG	Glucose consumed (g/L)
STD	a	RS	pH
HIGH	b	RS	pH
HIGH	a	RS	Glucose consumed (g/L)
STD	b	RS	Glucose consumed (g/L)
HIGH	a	RS	Fumaric acid (mg/L)
STD	b	RS	Fumaric acid (mg/L)
HIGH	a	RS	Succinic acid (mg/L)
STD	b	RS	Succinic acid (mg/L)
HIGH	a	RS	Glycerol (g/L)
STD	b	RS	Glycerol (g/L)
HIGH	a	RS	Ethanol (g/L)
STD	b	RS	Ethanol (g/L)
